# A comparative and functional genomics analysis of the genus *Romboutsia* provides insight into adaptation to an intestinal lifestyle

**DOI:** 10.1101/845511

**Authors:** Jacoline Gerritsen, Bastian Hornung, Jarmo Ritari, Lars Paulin, Ger T. Rijkers, Peter J. Schaap, Willem M. de Vos, Hauke Smidt

## Abstract

Cultivation-independent surveys have shown that the recently described genus *Romboutsia* within the family *Peptostreptococcaceae* is more diverse than previously acknowledged. The majority of *Romboutsia*-associated 16S rRNA gene sequences have an intestinal origin, but the specific roles that *Romboutsia* species play in the digestive tract are largely unknown. The complete genomes of the human intestinal isolate *Romboutsia hominis* FRIFI^T^ (DSM 28814) and the soil isolate *Romboutsia lituseburensis* A25K^T^ (DSM 797) were sequenced. An evaluation of the common traits of this recently defined genus was done based on comparative genome analysis of the two strains together with the previously elucidated genome of the type species *Romboutsia ilealis* CRIB^T^. These analyses showed that the genus *Romboutsia* covers a broad range of metabolic capabilities with respect to carbohydrate utilization, fermentation of single amino acids, anaerobic respiration and metabolic end products. Main differences between strains were found in their abilities to utilize specific carbohydrates, to synthesize vitamins and other cofactors, and their nitrogen assimilation capabilities. In addition, differences were found with respect to bile metabolism and motility-related gene clusters.
