## Supplementary material for "A comparative and functional genomics analysis of the genus *Romboutsia* provides insight into adaptation to an intestinal lifestyle": Table S1

### Sheet: Sheet1
Identification of sporulation genes which are conserved in all bacilli and clostridia
Gene name	Synonym	Locus in B.subtilis subsp. subtilis 168	Locus in R. ilealis CRIBT	Locus in R. hominis FRIFIT	Locus in R. lituseburensis A25KT
spo0A		BSU24220	CRIB_1904	FRIFI_2159	RLITU_2811
spo0J		BSU40960	CRIB_2415	FRIFI_2795	RLITU_3485
sigE	spoIIGB	BSU15320	CRIB_1992	FRIFI_2269	RLITU_2916
sigF	spoIIAC	BSU23450	CRIB_2136	FRIFI_2447	RLITU_3121
sigG	spoIIIG	BSU15330	CRIB_1991	FRIFI_2268	RLITU_2915
sigH	spo0H	BSU00980	CRIB_2468	FRIFI_2836	RLITU_3537
sigK	spoIIIC spoIVCB	BSUW23 12795	CRIB_1886	FRIFI_2141	RLITU_2793
spmA		BSU23180	CRIB_842	FRIFI_0010	RLITU_0011
spmB		BSU23170	CRIB_843	FRIFI_0011	RLITU_0012
obgE		BSU27920	CRIB_416	FRIFI_0507	RLITU_0517
spoIIAA		BSU23470	CRIB_2138	FRIFI_2449	RLITU_3123
spoIIAB		BSU23460	CRIB_2137	FRIFI_2448	RLITU_3122
spoIID		BSU36750	CRIB_2343	FRIFI_2687	RLITU_3377
spoIIE	spoIIH	BSU00640	CRIB_42	FRIFI_0041	RLITU_0053
spoIIGA		BSU15310	CRIB_1993	FRIFI_2270	RLITU_2918
spoIIM		BSU23530	CRIB_1896	FRIFI_2151	RLITU_2803
spoIIP		BSU25530	CRIB_445	FRIFI_0542	RLITU_0558
spoIIR		BSU36970	CRIB_2365	FRIFI_2717	RLITU_3400
spoIIIAA		BSU24430	CRIB_1923	FRIFI_2178	RLITU_2830
spoIIIAB		BSU24420	CRIB_1922	FRIFI_2177	RLITU_2829
spoIIIAC		BSU24410	CRIB_1921	FRIFI_2176	RLITU_2828
spoIIIAD		BSU24400	CRIB_1920	FRIFI_2175	RLITU_2827
spoIIIAE		BSU24390	CRIB_1919	FRIFI_2174	RLITU_2826
spoIIIAF		BSU24380	CRIB_1918	FRIFI_2173	RLITU_2825
spoIIIAG		BSU24370	CRIB_1917	FRIFI_2172	RLITU_2824
spoIIIAH		BSU24360	CRIB_1916	FRIFI_2171	RLITU_2823
spoIIID		BSU36420	CRIB_2341	FRIFI_2685	RLITU_3375
spoIIIE		BSU16800	CRIB_1795	FRIFI_2005	RLITU_2672
spoIIIJ		BSU41040	CRIB_2422	FRIFI_2802	RLITU_3492
spoIVA		BSU22800	CRIB_1974	FRIFI_2251	RLITU_2898
spoIVB		BSU24230	CRIB_1905	FRIFI_2160	RLITU_2812
spoVAC		BSU23420	CRIB_2133	FRIFI_2444	RLITU_3118
spoVAD		BSU23410	CRIB_2132	FRIFI_2443	RLITU_3117
spoVAEB		BSU23402	CRIB_2131	FRIFI_2442	RLITU_3116
spoVC		BSU00530	CRIB_30	FRIFI_0029	RLITU_0041
spoVD	ftsI	BSU15170	CRIB_2004	FRIFI_2279	RLITU_2931
spoVG		BSU00490	CRIB_23	FRIFI_0023	RLITU_0026
spoVK		BSU17420	CRIB_2194	FRIFI_1768	RLITU_3196
spoVS		BSU16980			RLITU_1653
spoVT		BSU00560	CRIB_33	FRIFI_0032	RLITU_0044
dapA		BSU16770	CRIB_82	FRIFI_0168	RLITU_0200
dapB		BSU22490	CRIB_83	FRIFI_0167	RLITU_0199
cwlD		BSU01530	CRIB_2521	FRIFI_2890	RLITU_3590
stoA	spoIVH ykvV	BSU13840	CRIB_1690	FRIFI_1892	RLITU_2518
ylbJ		BSU15030	CRIB_1929	FRIFI_2198	RLITU_2849
yabP		BSU00600	CRIB_38	FRIFI_0037	RLITU_0049
yabQ		BSU00610	CRIB_39	FRIFI_0038	RLITU_0050
yqfC		BSU25360	CRIB_465	FRIFI_0626	RLITU_0592
yqfD		BSU25350	CRIB_466	FRIFI_0627	RLITU_0593
alr	yncD	BSU17640	CRIB_841	FRIFI_0068 / FRIFI_0433	RLITU_2625 / RLITU_0081
dacB		BSU23190	CRIB_1675	FRIFI_1852	RLITU_2462
lgt		BSU34990	CRIB_2007	FRIFI_2282	RLITU_2934
gpr		BSU25540	CRIB_444	FRIFI_0541	RLITU_0557
jag		BSU41030	CRIB_2421	FRIFI_2801	RLITU_3491
ytvI		BSU29160	CRIB_1578	FRIFI_0439	RLITU_0447
yyaC		BSU40950	CRIB_2339	FRIFI_2682	RLITU_3372 / RLITU_1704
spoVB		BSU27670	CRIB_34 * / CRIB_377 / CRIB_589	FRIFI_0033 * / FRIFI_0785 / FRIFI_0466	RLITU_1122 / RLITU_0474 / RLITU_0045 *
ykvU		BSU13830	CRIB_34 *	FRIFI_0033 *	RLITU_0045 *
Identification of sporulation genes which are conserved in all bacilli and most clostridia
spo0E		BSU13640	CRIB_144	FRIFI_0130
spoIVFB		BSU27970	CRIB_182	FRIFI_0176	RLITU_0203
spoVAF		BSU23390			RLITU_2061
spoVE	ftsW	BSU15210	CRIB_2000	FRIFI_2275	RLITU_2927
cotJC		BSU06910	CRIB_522 / CRIB_483	FRIFI_0648 / FRIFI_1024	RLITU_0853 / RLITU_0614
yabG		BSU00430	CRIB_2370	FRIFI_2722	RLITU_3405
ydhD		BSU05710	CRIB_1736	FRIFI_1942	RLITU_2593
yhaX		BSU09830	CRIB_1499	FRIFI_1432
yhbA		BSU08910	CRIB_2206	FRIFI_2522	RLITU_3210
yhbB		BSU08920	CRIB_2057 *		RLITU_2990 *
yhjR		BSU10610			RLITU_3652
yyaA		BSU40990	CRIB_2417	FRIFI_2797	RLITU_3487
yjcM		BSU11910	CRIB_2057 *	FRIFI_2339	RLITU_2116 / RLITU_2990 *
yqfU		BSU25110	CRIB_711 / CRIB_1569 / CRIB_1727	FRIFI_1932 / FRIFI_1334	RLITU_2582
yunB		BSU32350	CRIB_2129	FRIFI_2440	RLITU_3114
yhcQ		BSU09180		FRIFI_2077 * / FRIFI_1553 *
yraD		BSU26990		FRIFI_2077 * / FRIFI_1553 *
yraF		BSU26960		FRIFI_2077 * / FRIFI_1553 *
yusN		BSU32860	CRIB_305	FRIFI_2077 * / FRIFI_1553 *
rapD		BSU36380
sspA		BSU29570	CRIB_171 *	FRIFI_0154 *	RLITU_0187 *
sspB		BSU09750	CRIB_171 *	FRIFI_0154 *	RLITU_0187 *
sspC		BSU19950	CRIB_171 *	FRIFI_0154 *	RLITU_0187 *
sspD		BSU13470	CRIB_171 *	FRIFI_0154 *	RLITU_0187 *
Identification of sporulation genes which are conserved in most bacilli and some clostridia
spo0M		BSU08760			RLITU_1449
spoVAA		BSU23440	CRIB_2135	FRIFI_2446	RLITU_3120
spoVAB		BSU23430	CRIB_2134	FRIFI_2445	RLITU_3119
cotH		BSU36060		FRIFI_1803	RLITU_1113
cotJA		BSU06890	CRIB_524	FRIFI_0650	RLITU_0616
cotJB		BSU06900	CRIB_523	FRIFI_0649	RLITU_0615
yisY		BSU10900	CRIB_1479	FRIFI_0995 *	RLITU_1637
yqfS		BSU25130	CRIB_2209	FRIFI_2525	RLITU_3213
ykuD		BSU14040
ypqA		BSU22240	CRIB_1858	FRIFI_2112	RLITU_2758
yfhM		BSU08590	CRIB_1518	FRIFI_0995 *	RLITU_1604
ytgP		BSU30050	CRIB_286	FRIFI_0353	RLITU_0342
ytxC		BSU28960	CRIB_2198	FRIFI_2513	RLITU_3200
Other sporulation genes
spoVID		BSU28110
safA	yrbA exsA	BSU27840
sspF		BSU00450
cwlH		BSU25710
gerM		BSU28380
ahpF		BSU40100
dppA		BSU12920
dciAA	DppA	BSU12920
ydfS		BSU05540
yqkA		BSU23670
yckK	tcyA	BSU03610			RLITU_1129 / RLITU_2054
oppA	spo0KA	BSU11430		FRIFI_1568	RLITU_102 / RLITU_0350
sleL	yaaH	BSU00160			RLITU_0806
yqhH		BSU24580			RLITU_1041
yusA	metQ	BSU32730			RLITU_1045
pbpE		BSU34440			RLITU_1191
yhcO		BSU09165			RLITU_1212
gerE		BSU28410			RLITU_1453
sinR		BSU24610			RLITU_1707
cgeB		BSU19790			RLITU_2271 *
ykvP		BSU13780			RLITU_2271 *
spsG		BSU37850			RLITU_2345
spsE		BSU37870			RLITU_2348
spsF		BSU37860			RLITU_2349
spsC		BSU37890			RLITU_2350
kinE		BSU13530			RLITU_2363
ykuL		BSU14130			RLITU_2632
spsK		BSU37820			RLITU_3038
yjmD	gutB0	BSU12330			RLITU_3044
spsJ		BSU37830			RLITU_3049
spsL		BSU37810			RLITU_3050
spsI		BSU37840			RLITU_3051
splB	spl	BSU13930			RLITU_3297
oppC	spo0KC	BSU11450		FRIFI_0084 / FRIFI_1566	RLITU_0099 / RLITU_0349_Oligopeptide
oppB	spo0KB	BSU11440		FRIFI_0085 / FRIFI_1567	RLITU_0100 / RLITU_0348
oppD	spo0KD	BSU11460		FRIFI_0083 / FRIFI_1565	RLITU_0098 / RLITU_0351
oppF	spo0KE	BSU11470		FRIFI_0082 / FRIFI_1564	RLITU_0097 / RLITU_0352
ytrE		BSU30420		FRIFI_0205 *	RLITU_1066 *
slrR		BSU34380		FRIFI_0260
yuzA		BSU31380		FRIFI_0413	RLITU_0001 / RLITU_1439
spsB		BSU37900		FRIFI_0707
tlp		BSU18030		FRIFI_0871
arsB		BSU25790		FRIFI_0921	RLITU_3646
paiA		BSU32150		FRIFI_1027
yhfW		BSU10390		FRIFI_1457	RLITU_0951
cotQ	yvdP	BSU34520		FRIFI_1556
yybI		BSU40630		FRIFI_1593	RLITU_1015
ytrB		BSU30450		FRIFI_1679
yocH		BSU19210		FRIFI_1853	RLITU_2464
dltC		BSU38520		FRIFI_2045	RLITU_0270
dltA		BSU38500		FRIFI_2047	RLITU_0268
dltD		BSU38530		FRIFI_2048	RLITU_0267
ytfI		BSU29510		FRIFI_2071	RLITU_2720
tuaG		BSU35550		FRIFI_2347 *	RLITU_3004 *
sleB		BSU22930		FRIFI_2716
adhB		BSU26970		FRIFI_2766
yxbB		BSU39890		FRIFI_2769
yrkC		BSU26560		FRIFI_0756 / FRIFI_1138 / FRIFI_2763	RLITU_1750 / RLITU_0303 / RLITU_1610
yttP		BSU29630		FRIFI_1502 / FRIFI_0787	RLITU_0850
yybM		BSU40590		FRIFI_1692 / FRIFI_2603 / FRIFI_0214 / FRIFI_2605	RLITU_1142 / RLITU_3660 / RLITU_1068 / RLITU_1144 / RLITU_1067 / RLITU_1246 / RLITU_3661 / RLITU_3596 / RLITU_0650 / RLITU_3674
yfhP		BSU08620		FRIFI_2089 / FRIFI_1054	RLITU_2734
ytkD		BSU30630	CRIB_101	FRIFI_0100	RLITU_0123
exoA		BSU22010	CRIB_1042		RLITU_1577
ytkL		BSU29410	CRIB_1305
yngK		BSU18280	CRIB_1306	FRIFI_2342	RLITU_2993
ytlA		BSU30595	CRIB_1424	FRIFI_1522	RLITU_1856
ytlC		BSU30610	CRIB_1447	FRIFI_0205 *	RLITU_1066 *
ytlD		BSU30620	CRIB_1448	FRIFI_1462	RLITU_1831
asnO		BSU10790	CRIB_1455		RLITU_1730
hmp		BSU13040	CRIB_1533
yocI		BSU19220	CRIB_1602	FRIFI_1888	RLITU_2512
cwlC		BSU17410	CRIB_1642	FRIFI_1631	RLITU_0927
cotSA		BSU30910	CRIB_1659
sodA		BSU25020	CRIB_1699	FRIFI_1902 / FRIFI_1046	RLITU_2534
kgsA		BSU00420	CRIB_17	FRIFI_0017	RLITU_0019
ylbC		BSU14960	CRIB_1724	FRIFI_1930	RLITU_2580
pdaA	yfjs	BSU07980	CRIB_1739	FRIFI_1948	RLITU_2600
kapD		BSU31470	CRIB_1778	FRIFI_1987	RLITU_2654
ywkD		BSU37020	CRIB_180	FRIFI_0163	RLITU_1184
ytfJ		BSU29500	CRIB_1823	FRIFI_2070	RLITU_2719
dacF		BSU23480	CRIB_1829	FRIFI_2084	RLITU_2724
cggR		BSU33950	CRIB_186	FRIFI_0180	RLITU_0207
lspA		BSU15450	CRIB_1960	FRIFI_2230	RLITU_2881
yteA		BSU30840	CRIB_1962	FRIFI_2232	RLITU_2883
sbp		BSU15270	CRIB_1995		RLITU_2920
cotR		BSU34530	CRIB_2050	FRIFI_2329	RLITU_2983
dltB		BSU38510	CRIB_2054	FRIFI_2046	RLITU_0269
yrzE		BSU27690	CRIB_2101	FRIFI_2412	RLITU_3087
yrbC		BSU27820	CRIB_2112	FRIFI_2423	RLITU_3099
yvaB		BSU33540	CRIB_2148	FRIFI_1787	RLITU_1679
uxuA		BSU12340	CRIB_2245	FRIFI_1546	RLITU_1331
uxuB	yjmF	BSU12350	CRIB_2248	FRIFI_1549	RLITU_1328
spoIVCA		BSU25770	CRIB_231		RLITU_3655
ydcI		BSU04780	CRIB_2331	FRIFI_2674	RLITU_3364
ykvT		BSU13820	CRIB_2364		RLITU_3399
yxjC		BSU39000	CRIB_2393	FRIFI_2772
soj		BSU40970	CRIB_2416	FRIFI_2796	RLITU_3640
dnaA		BSU00010	CRIB_2426	FRIFI_2806	RLITU_3496
ytxH		BSU29770	CRIB_2432	FRIFI_2812	RLITU_3502
rsbW		BSU04720	CRIB_2435	FRIFI_2815	RLITU_3505
ykvI		BSU13710	CRIB_301	FRIFI_0378	RLITU_0368
yqhQ		BSU24490	CRIB_50	FRIFI_0048	RLITU_0061
yloB		BSU15650	CRIB_560	FRIFI_1447	RLITU_0930
dppE		BSU12960	CRIB_578	FRIFI_0087	RLITU_0103
dppD		BSU12950	CRIB_581	FRIFI_0205 *	RLITU_1066 *
yabC		BSU00360	CRIB_6	FRIFI_0006	RLITU_0007
tpx		BSU29490	CRIB_607	FRIFI_0745	RLITU_1367
uxaB		BSU12380	CRIB_650
uxaA		BSU12390	CRIB_651
sbcC	yiry	BSU10650	CRIB_754	FRIFI_0436	RLITU_0444 / RLITU_0443
yoaR		BSU18720	CRIB_759	FRIFI_1714	RLITU_3207
ytrF		BSU30410	CRIB_765	FRIFI_1571
ykfA		BSU12970	CRIB_844	FRIFI_0434	RLITU_2624
ctpB		BSU35240	CRIB_86	FRIFI_0076	RLITU_0089
yesJ		BSU06920	CRIB_929	FRIFI_0944	RLITU_1714
yqgT		BSU24830	CRIB_993
spoIIQ		BSU36550	CRIB_1775 * / CRIB_531 * / CRIB_2342 *	FRIFI_1985 * / FRIFI_0657 * / FRIFI_2686 *	RLITU_3376 * / RLITU_2648 *
spoIVFA		BSU27980	CRIB_1775 * / CRIB_531 * / CRIB_2342 *	FRIFI_1985 * / FRIFI_0657 * / FRIFI_2686 *	RLITU_3376 * / RLITU_2648 *
lytH	yunA	BSU32340	CRIB_1775 * / CRIB_531 * / CRIB_2342 *	FRIFI_1985 * / FRIFI_0657 * / FRIFI_2686 *	RLITU_3376 * / RLITU_2648 *
ymxH	ylmC family	BSU16720	CRIB_1797 / CRIB_1986	FRIFI_2008 / FRIFI_2263	RLITU_2676 / RLITU_2910
seaA		BSU22850	CRIB_1980 / CRIB_1981	FRIFI_2258 / FRIFI_2257	RLITU_2904 / RLITU_2905
cgeD		BSU19760	CRIB_2065 / CRIB_1900	FRIFI_2347 * / FRIFI_1833 / FRIFI_2155 / FRIFI_2348 / FRIFI_2350	RLITU_0793 / RLITU_3042 / RLITU_3004 * / RLITU_2807 / RLITU_2995 / RLITU_3052 / RLITU_0794 / RLITU_3014 / RLITU_3013 / RLITU_2247 / RLITU_3040 / RLITU_2274
dnaD		BSU22350	CRIB_2398 / CRIB_1526	FRIFI_1169 / FRIFI_0970 / FRIFI_2776	RLITU_3465 / RLITU_1810 / RLITU_1189
yviA		BSU35480	CRIB_956 / CRIB_1409 / CRIB_1378 / CRIB_1802	FRIFI_1655 / FRIFI_2518 / FRIFI_0788 / FRIFI_1887 / FRIFI_0133	RLITU_1996 / RLITU_0165 / RLITU_2510 / RLITU_3205 / RLITU_2680 / RLITU_1991 / RLITU_1132
